# A temperature-controlled, circular maintenance system for studying growth and development of pelagic tunicates (Salps)

**DOI:** 10.1101/2023.07.21.547827

**Authors:** Svenja J. Müller, Wiebke Wessels, Sara Driscoll, Evgeny A. Pakhomov, Lutz Auerswald, Katharina Michael, Bettina Meyer

## Abstract

Salps are pelagic tunicates that are able to form large blooms under favorable conditions by alternating between sexual and asexual reproduction. While their role in the regional carbon cycle is receiving attention, our knowledge of their physiology is still limited. This knowledge gap is mainly due to their fragile gelatinous nature, which makes it difficult to capture intact specimens and maintain them in the laboratory. We present here a modified kreisel tank system, that was tested onboard using the Southern Ocean salp *Salpa thompsoni* and station-based using the Mediterranean species *Salpa fusiformis*. Successful maintenance over days to weeks allowed us to obtain comparable relative growth and developmental rates as *in situ*, and provided insight into their potential life cycle strategies. By providing a starting point for successful maintenance, we hope to stimulate future experimental research on this understudied taxonomic group.
