## Supplement_Table for "A temperature-controlled, circular maintenance system for studying growth and development of pelagic tunicates (Salps)"

### Sheet: Table of Contents
Table S1	Equipment list for temperature-controlled kreisel tank system for the maintenance of salps.

### Sheet: Table S1
Table S1. Equipment list for temperature-controlled kreisel tank system for the maintenance of salps.
Equipment	Manufacturer	Units	Comments
breeding kreisel tanks (V=73.10 l)*	Schuran Seawater Equipment, Jülich Germany	6	* see also Kreisel tank sets and custom modifications
breeding kreisel tanks (V=14.14l)*	Schuran Seawater Equipment, Jülich Germany	6
Elbow tubes	-	6	-
Ball valves	Liquipipe GmbH	12	one for each small kreisel and big kreisel
hoses, tubing for in- and outflow	-	∞	-
Eheim, Universal 1200 Germany	Eheim, Germany	5**	** 1 pump for each set of small kreisel (each consists of 3 kreisel) and big kreisel set (each consists of 2 kreisel)
Eheim, Universal 2400 Germany	Eheim, Germany	1
Reservoir ~200 l	-	1
Temperature control system	Manufacturer	Units	Comments
Aquarium cooler	TK3000, TECO	1	-
titanium heater ***	500 W, Aqua Medic, Germany	1	*** For performing temperature increase
temperature controller ***	Aqua Medic T-controller twin, Germany	1	*** For performing temperature increase
Advice	Manufacturer	Units	Comments
Logger	HOBO pedant temp/light logger (MX2202), Onset, MA, USA)	2	-
